# Genetic diversity and taxonomic issues in *Gastridium* P.Beauv (Poaceae) inferred from plastid and nuclear DNA sequence analysis

**DOI:** 10.1101/817965

**Authors:** Anna Scoppola, Simone Cardoni, Mariangela Pellegrino, Javier López-Tirado, Marco Cosimo Simeone

## Abstract

Incomplete taxonomic knowledge may seriously hamper biodiversity conservation efforts that are crucial in a context of global change. *Gastridium* P.Beauv. is a Mediterranean-Paleotropical member of the Poaceae family, inhabiting ephemeral grass habitats, whose species number and diversity are still imperfectly known. In order to progress towards a comprehensive taxonomic treatment of this genus, we examined patterns of DNA diversity in the four taxa (*Gastridium lainzii*, *G. phleoides*, *G. scabrum*, and *G. ventricosum*) that have been recently advanced by different authors, based on new morpho-ecological descriptors. We explored nucleotide sequence variation at two plastid (trnH-psbA, trnL-F) and one nuclear (ITS) DNA markers in 44 total individuals. Diversity data were treated with multiple statistical and phylogenetic tools, and integrated with available GenBank sequences of *Gastridium* and other closely related genera. Despite the limited variability detected, evidence of within-taxon genetic cohesion and estimates of molecular divergence comparable with those of species in the same subtribal lineage (Agrostidinae) were recovered. The identified plastid genealogies appeared congruent with a subdivision of the genus into (at least) three distinct entities, and coherent with collected morphological descriptors. Phylogenetic reconstructions with ITS were less corresponding to taxa identities, likely due to reticulation and polyploidization. Once placed in a broader taxonomic context, the investigated dataset produced plastid and nuclear tree topologies consistent with previous assessments, highlighting the overall little resolution of species and genera within Agrostidinae. In the plastid tree, a sister relationship between *Gastridium* and *Triplachne* was weakly supported. In the ITS tree, relationships among these genera were unresolved. The hypothesis of closely related but separately evolving lineages within *Gastridium* is discussed, suggesting a re-evaluation of its current assessment in taxonomic authorities to enhance our knowledge of the grass family, and assist future biodiversity surveys of key Mediterranean grassland ecosystems.
