## Supplementary File S1 for "Genetic diversity and taxonomic issues in *Gastridium* P.Beauv (Poaceae) inferred from plastid and nuclear DNA sequence analysis"

### Sheet: ReadMe!
	Supplementary File S1
	This file contains all relevant data concerning the investigated dataset, including:
	Sample codes, taxa names, geographical information, vouchers ID and GenBank accession numbers of the three used markers (trnH-psbA, trnL-F, nrITS)
	Subtribe circumscription according to Soreng, R. J., Peterson, P. M., Romaschenko, K., Davidse, G., Teisher, J. K., Clark, L. G., … Zuloaga, F. O. (2017). A worldwide phylogenetic classification of the Poaceae(Gramineae) II. An update and comparison of two 2015 classifications. Journal of Systematics and Evolution, 55, 259–290.
	Sequences of Gastridium scabrum and G. lainzii were deposited as G. ventricosum and G. phleoides respectively, due to the lack of the corresponding taxon on the NCBI taxonomy database

### Sheet: Foglio1
Sample Codes	Species	Subtribe	Sampling sites	Source material	Sampling date	Coordinates	Altitude	Voucher ID	GenBank accession Number
									trnH-psbA	trnL-trnF	nrITS
Gv1	Gastridium ventricosum (Gouan) Schinz & Thell.	Agrostidinae	Italy - San Giovanni Incarico (FR)	fresh	2018-05-26	41.490450, 13.538933	314m	UTV-35580	LR584513	LR584917	LR588213
Gv2	Gastridium ventricosum (Gouan) Schinz & Thell.	Agrostidinae	Italy - Falvaterra (FR)	fresh	2018-06-02	41.495250, 13.546900	374m	UTV-35579	LR584514	LR584918	LR588214
Gv3	Gastridium ventricosum (Gouan) Schinz & Thell.	Agrostidinae	Italy - Santeramo in Colle (BA)	fresh	2018-05-13	40.810983, 16.709050	428m	UTV-35583	LR584515	LR584919	LR588215
Gv4	Gastridium ventricosum (Gouan) Schinz & Thell.	Agrostidinae	Italy - Pollino Castrovillari (CS)	herbarium	1996-06-06	39.645786, 15.887717	700m	CLU-8580	LR584516	LR584920	LR588216
Gv5	Gastridium ventricosum (Gouan) Schinz & Thell.	Agrostidinae	Italy - Manciano (GR)	herbarium	2015-06-27	42.524114, 11.530136	315m	UTV-32607	LR584517	LR584921	-
Gv6	Gastridium ventricosum (Gouan) Schinz & Thell.	Agrostidinae	Italy - Manciano (GR)	herbarium	2015-06-27	42.527006, 11.517928,	250m	UTV-32601	LR584518	LR584922	-
Gv7	Gastridium ventricosum (Gouan) Schinz & Thell.	Agrostidinae	Italy - Castelporziano (RM)	herbarium	2018-05-28	41.714360, 12.399150	45m	UTV-35600	LR584519	LR584923	LR588217
Gv8	Gastridium ventricosum (Gouan) Schinz & Thell.	Agrostidinae	Italy - San Giovanni Incarico (FR)	fresh	2018-06-02	41.497517, 13.548783	445m	UTV-35599	LR584520	LR584924	LR588218
Gv9	Gastridium ventricosum (Gouan) Schinz & Thell.	Agrostidinae	Italy - Barbarano Romano (VT)	herbarium	2003-05-29	42.214064, 12.061044	415m	UTV-22518	LR584521	LR584925	LR588219
Gv10	Gastridium ventricosum (Gouan) Schinz & Thell.	Agrostidinae	Italy - Arcinazzo (RM)	herbarium	2011-06-25	41.862194, 13.160811	960m	UTV-37572	LR584522	LR584926	LR588220
Gv11	Gastridium ventricosum (Gouan) Schinz & Thell.	Agrostidinae	Italy - Manciano (GR)	fresh	2017-05-29	42.522863, 11.534536	370m	UTV-34053	LR584523	LR584927	LR588221
Gv12	Gastridium ventricosum (Gouan) Schinz & Thell.	Agrostidinae	Italy - Manciano (GR)	fresh	2017-05-29	42.522863, 11.534536	370m	UTV-34053	LR584524	LR584928	LR588222
Gv13	Gastridium ventricosum (Gouan) Schinz & Thell.	Agrostidinae	Italy - Bomarzo (VT)	fresh	2017-06-05	42.471383, 12.261461	262m	UTV-35250	LR584525	LR584929	LR588223
Gv14	Gastridium ventricosum (Gouan) Schinz & Thell.	Agrostidinae	Italy - Bomarzo (VT)	fresh	2017-06-05	42.471383, 12.261461	262m	UTV-35250	LR584526	LR584930	-
Gv15	Gastridium ventricosum (Gouan) Schinz & Thell.	Agrostidinae	Italy - Bomarzo (VT)	fresh	2017-06-05	42.475456, 12.261414	275m	UTV-37603	LR584527	LR584931	LR588224
Gv16	Gastridium ventricosum (Gouan) Schinz & Thell.	Agrostidinae	Italy - Bomarzo (VT)	fresh	2017-06-05	42.475456, 12.261414	275m	UTV-37602	LR584528	LR584932	LR588225
Gv17	Gastridium ventricosum (Gouan) Schinz & Thell.	Agrostidinae	Italy - Sughereta di Tuscania (VT)	fresh	2017-06-08	42.421672, 11.905131	190m	UTV-35254	LR584529	LR584933	-
Gv18	Gastridium ventricosum (Gouan) Schinz & Thell.	Agrostidinae	Italy - Sughereta di Tuscania (VT)	fresh	2017-06-08	42.421672, 11.905131	190m	UTV-35254	LR584530	LR584934	LR588226
Gv19	Gastridium ventricosum (Gouan) Schinz & Thell.	Agrostidinae	Italy - Sughereta di Tuscania (VT)	fresh	2017-06-08	42.424703, 11.907644	194m	UTV-35256	LR584531	LR584935	LR588227
Gv20	Gastridium ventricosum (Gouan) Schinz & Thell.	Agrostidinae	Italy - Sughereta di Tuscania (VT)	fresh	2017-06-08	42.424703, 11.907644	194m	UTV-35256	LR584532	LR584936	-
Gv21	Gastridium ventricosum (Gouan) Schinz & Thell.	Agrostidinae	Spain - Córdoba (CO)	fresh	2017-06-05	37.929649, -4.791443	477m	UTV-35259	LR584533	LR584937	LR588228
Gp1	Gastridium phleoides (Nees & Meyen) C.E. Hubb.	Agrostidinae	Italy - Bracciano (RM)	fresh	2018-06-10	42.086983, 12.211800	180m	UTV-35577	LR584534	LR584938	LR588229
Gp2	Gastridium phleoides (Nees & Meyen) C.E. Hubb.	Agrostidinae	Italy - Crispiano (TA)	fresh	2018-05-10	40.570467, 17.171583	145m	UTV-35586	LR584535	LR584939	LR588230
Gp3	Gastridium phleoides (Nees & Meyen) C.E. Hubb.	Agrostidinae	Spain - Castellar De Santiago (CR)	fresh	2018-05-31	38.478230, -3.315289	858m	UTV-35582	LR584536	LR584940	LR588231
Gp4	Gastridium phleoides (Nees & Meyen) C.E. Hubb.	Agrostidinae	Italy - Barbarano Romano (VT)	fresh	2018-05-25	42.255350, 12.063950	387m	UTV-35584	LR584537	LR584941	LR588232
Gp5	Gastridium phleoides (Nees & Meyen) C.E. Hubb.	Agrostidinae	Italy - Marzi (CS)	herbarium	1998-07-04	39.155441, 16.293756	290m	CLU-8586	LR584538	LR584942	-
Gp6	Gastridium phleoides (Nees & Meyen) C.E. Hubb.	Agrostidinae	Italy - Marzi (CS)	herbarium	1998-07-04	39.155441, 16.293756	290m	CLU-8586	LR584539	LR584943	-
Gp7	Gastridium phleoides (Nees & Meyen) C.E. Hubb.	Agrostidinae	Italy - Crosia (CS)	herbarium	1993-06-10	39.567792, 16.761811	72m	CLU-8582	LR584540	LR584944	LR588233
Gp8	Gastridium phleoides (Nees & Meyen) C.E. Hubb.	Agrostidinae	Italy - Isole Eolie (ME)	herbarium	1990-06-01	38.567389, 14.833756	352m	UTV-32604	LR584541	LR584945	-
Gp9	Gastridium phleoides (Nees & Meyen) C.E. Hubb.	Agrostidinae	Italy - Caserta (CE)	herbarium	2016-05-05	41.104572, 14.336459	350m	PORUN-s.n.	LR584542	LR584946	LR588234
Gp10	Gastridium phleoides (Nees & Meyen) C.E. Hubb.	Agrostidinae	Spain - Sevilla (SE)	fresh	2018-06-01	37.796483, -6.207706	501m	UTV-35594	LR584543	LR584947	LR588235
Gp11	Gastridium phleoides (Nees & Meyen) C.E. Hubb.	Agrostidinae	Italy - Barbarano Romano (VT)	fresh	2017-06-07	42.255350, 12.063950	387m	UTV-35584	LR584544	LR584948	LR588236
Gp12	Gastridium phleoides (Nees & Meyen) C.E. Hubb.	Agrostidinae	Italy - Barbarano Romano (VT)	fresh	2017-06-07	42.255350, 12.063950	387m	UTV-35584	LR584545	LR584949	LR588237
Gp13	Gastridium phleoides (Nees & Meyen) C.E. Hubb.	Agrostidinae	Italy - Ischia di Castro (VT)	herbarium	2015-05-28	42.520009, 11.599354	124m	UTV-33935	LR584546	LR584950	LR588238
Gp14	Gastridium phleoides (Nees & Meyen) C.E. Hubb.	Agrostidinae	Italy - Barbarano Romano (VT)	fresh	2017-06-07	42.255664, 12.063521	385m	UTV-35584	LR584547	LR584951	LR588239
Gp15	Gastridium phleoides (Nees & Meyen) C.E. Hubb.	Agrostidinae	Spain - Córdoba (CO)	fresh	2017-06-05	37.913936, -4.866013	251m	UTV-35260	LR584548	LR584952	LR588240
Gs1	Gastridium scabrum C. Presl	Agrostidinae	Italy - San Giovanni Incarico (FR)	fresh	2018-06-03	41.495250, 13.546900	446m	UTV-35578	LR584549 †	LR584953 †	LR588241 †
Gs2	Gastridium scabrum C. Presl	Agrostidinae	Italy - San Giovanni Incarico (FR)	fresh	2018-06-02	41.497517, 13.548783	448m	UTV-35585	LR584550 †	LR584954 †	LR588242 †
Gs3	Gastridium scabrum C. Presl	Agrostidinae	Turkey - Bornova, Izmir	germinated seeds	1953-04-01	38.484433, 27.241189	n.d.	UTV-37841	LR594549 †	LR594550 †	LR594548 †
Gs4	Gastridium scabrum C. Presl	Agrostidinae	Italy - Tolfa (RM)	herbarium	1988-06-22	42.132158, 11.974553	252m	UTV-13684	LR584551 †	LR584955 †	-
Gs5	Gastridium scabrum C. Presl	Agrostidinae	Italy - Santa Marinella (RM)	germinated seeds	2017-07-09	42.051322, 11.933697	27m	UTV-35261	LR584552 †	LR584956 †	-
Gs6	Gastridium scabrum C. Presl	Agrostidinae	Italy - Tolfa (RM)	germinated seeds	2017-07-23	42.050544, 11.934779	25m	UTV-35251	LR584553 †	LR584957 †	-
Gl1	Gastridium lainzii (Romero García)	Agrostidinae	Spain - Cabra (CO)	fresh	2018-06-29	37.504902, -4.368986	960m	UTV-35581	LR584554 ‡	LR584958 ‡	LR588243 ‡
Gl2	Gastridium lainzii (Romero García)	Agrostidinae	Spain - Cadiz	germinated seeds	2017-07-09	36.556113, -5.585556	460m	UTV-35257	LR606133 ‡	LR606136 ‡	LR606134 ‡
Tn	Triplachne nitens (Guss.) Link	Agrostidinae	Spain - Menorca Island	herbarium	2007-06-14	40.088997, 4.091283	30m	COFC-65791	LR584555	LR584959	LR588244
Pm	Polypogon monspeliensis (L.) Desf.	Agrostidinae	Italy - Castel Romano, Rome (RM)	herbarium	2019-06-20	41.727888, 12.437028	78m	UTV37855	LR699061	LR699058	LR699049
Ac	Agrostis castellana Bioss. & Rent.	Agrostidinae	Italy - Manciano (GR)	herbarium	2015-06-27	42.526542, 11.518642	230m	UTV-34085	LR699062	LR699059	LR699050
Bm	Briza minor L.	Brizinae	Italy - Castel Romano, Rome (RM)	herbarium	2018-05-18	41.765232, 12.453256	78m	UTV-36930	LR699063	LR699060	LR699051
Me	Milium effusum L.	Miliinae	Italy - Soriano nel Cimino (VT)	herbarium	2013-05-10	42.404978, 12.204683	1000m	UTV-33669	LR584556	LR584960	LR588245
Ae	Alopecurus aequalis Sobol.	Alopecurinae	Italy - Fiamignano (RI)	herbarium	2015-07-08	42.345029, 13.144811	1138m	UTV-33929	LR584557	LR584961	LR588246
Ce	Cynosurus echinatus L.	Cynosurinae	Italy - Manciano (GR)	fresh	2017-05-29	42.525506, 11.525483	278m	n.d.	LR584558	LR584962	LR588247
Gf	Gaudinia fragilis (L.) P. Beauv.	Aveninae	Italy - Manciano (GR)	fresh	2017-05-29	42.525506, 11.525483	278m	n.d.	LR584559	LR584963	LR588248
Gf	Gaudinia fragilis (L.) P. Beauv.	Aveninae	Italy - Manciano (GR)	fresh	2017-05-29	42.525506, 11.525483	278m	n.d.	LR584560	LR584964	-
	† Sequences deposited as Gastridium ventricosum due to the lack of the corresponding taxon on the NCBI taxonomy database
	‡ Sequences deposited as Gastridium phleoides due to the lack of the corresponding taxon on the NCBI taxonomy database
